# minute: A MINUTE-ChIP data analysis workflow

**DOI:** 10.1101/2022.03.14.484318

**Authors:** Carmen Navarro, Marcel Martin, Simon Elsässer

**Author notes:** authors contributed equally (Carmen Navarro, Marcel Martin). Correspondence: Simon J Elsässer.

## Abstract

Quantitative ChIP-seq methods are essential for accurately characterizing and comparing genome-wide DNA-protein interactions across samples. Procedures that enable such quantitative comparisons involve addition of spike-in chromatin or recombinant nucleosome material, or a multiplexed process using barcoding of chromatin fragments. ChIP-seq analysis workflows typically require a number of computational steps involving multiple tools in order to reach interpretable results, and quantitative analyses require additional steps that ensure scaling of the processed output according to the quantitative measurements. Crucially, the different quantitative approaches have unique analysis requirements reflecting the disparate experimental workflows, hence no universal analysis pipeline exists for quantitative ChIP-seq. Here, we developed **minute,** a user-friendly computational workflow to easily process multiplexed ChIP data that handles the specific needs of quantitative ChIP. **minute** enables transformation of raw, multiplexed FASTQ files into a set of normalized, scaled bigWig files that can serve as a basis for a quantitative, comparative downstream analysis. **minute** is implemented in Python and Snakemake and paired with a Conda environment, to facilitate usability and reproducibility in different platforms.

Source code of **minute** is available on GitHub: https://github.com/NBISweden/minute
