## Supplementary material for "minute: A MINUTE-ChIP data analysis workflow": ZIP: groups.tsv

H3K27m3_Naive	pooled	Input_Naive	H3K27m3	hg38
H3K27m3_Naive	1	Input_Naive	H3K27m3	hg38
H3K27m3_Naive	2	Input_Naive	H3K27m3	hg38
H3K27m3_Naive	3	Input_Naive	H3K27m3	hg38
H3K27m3_Primed	pooled	Input_Primed	H3K27m3	hg38
H3K27m3_Primed	1	Input_Primed	H3K27m3	hg38
H3K27m3_Primed	2	Input_Primed	H3K27m3	hg38
H3K27m3_Primed	3	Input_Primed	H3K27m3	hg38
